# Long-term laboratory Drosophila populations prefer ancestral nutritional cues from the environment

**DOI:** 10.1101/2025.04.17.649384

**Authors:** Pedro Simões, Marta A. Antunes, Margarida Matos

**Affiliations:** CE3C – Centre for Ecology, Evolution and Environmental Changes & CHANGE – Global Change and Sustainability Institute, Lisboa, Portugal; Departamento de Biologia Animal, Faculdade de Ciências, Universidade de Lisboa, Lisboa, Portugal

**Author notes:** corresponding author, **email:**. Departamento de Biologia Animal, C2 building, Lab 2.1.40, Faculdade de Ciências, Universidade de Lisboa, Lisboa, Portugal. MAA -, MM –.

**Keywords:** Plasticity, Drosophila, Ecological niche, Fecundity, Fruit host

## Abstract

Plasticity can help populations cope with environmental changes namely by exploring different ecological niches. Addressing plasticity for nutritional responses in a range of fruit hosts potentially used by Drosophila may be essential in predicting the capacity of insects to colonize new environments or return to ancestral ones. Here we test for differences in oviposition performance, reproductive success and juvenile viability in different host fruits in the colonizing species *Drosophila subobscura* Collin, and compare them with those of the laboratory maintenance medium to which populations adapted for ∼150 generations. We question: does *Drosophila subobscura* show plasticity associated with different fruit hosts? Is performance better in the long-term maintenance (control) medium? We observed a higher fecundity, reproductive success and juvenile viability of flies maintained in the fruit media versus the control, but no differences between fruits. Our experiment shows that long-term lab populations of *Drosophila subobscura* can still assess environmental cues of new substrates allowing for flexible adaptive plasticity to occur through increased fecundity and reproductive success in fruit hosts relative to the control conditions. Importantly, this ability was not lost during long-term evolution in a benign, homogeneous environment. Furthermore, the high performance across fruits reinforces its status as a generalist species and further attests its potential to colonize different ecological settings.
