## Supplementary Tables for "Long-term laboratory Drosophila populations prefer ancestral nutritional cues from the environment"

### Sheet: Table_S1
Table S1 - Dataset for the plasticity assay with different fruit media for the traits Age of First Reproduction (A1R), Fecundity day 6, Fecundity day 7, Total Fecundity and Reproductive Success. Fruit=Control, Raspberry, Blueberry, Strawberry, Grape; F6 = Fecundity of day 6 of the assay; F7 = Fecundity of day 7 of the assay; Total Fecundity = F6+F7; Prod = Reproductive success (nº of adults deriv…
Block	Rack	Vial	Fruit	A1R	F6	F7	Total_Fecundity	Prod
1	1A	1	Control	3	38	42	80	42
1	1A	2	Strawberry	4	42	0	42	0
1	1A	3	Grape	4	9	9	18	12
1	1A	4	Raspberry	3	47	45	92	48
1	1A	5	Blueberry	3	52	46	98	26
1	1A	7	Control	3	12	4	16	4
1	1A	8	Strawberry	4	41	44	85	32
1	1A	9	Grape	3	44	62	106	48
1	1A	10	Raspberry	3	37	54	91	49
1	1A	11	Blueberry	3	35	44	79	43
1	1A	13	Control	3	22	32	54	27
1	1A	14	Strawberry	NA	0	0	0	0
1	1A	15	Grape	3	41	54	95	47
1	1A	16	Raspberry	3	38	43	81	43
1	1A	17	Blueberry	4	39	46	85	37
1	1A	19	Control	3	26	49	75	42
1	1A	20	Strawberry	3	50	57	107	39
1	1A	21	Grape	3	28	40	68	40
1	1A	22	Raspberry	3	45	47	92	45
1	1A	23	Blueberry	3	20	24	44	21
1	1B	1	Blueberry	3	33	48	81	33
1	1B	2	Grape	3	12	35	47	22
1	1B	3	Control	3	23	35	58	21
1	1B	4	Strawberry	4	26	48	74	47
1	1B	5	Raspberry	3	37	61	98	49
1	1B	7	Blueberry	3	16	50	66	39
1	1B	8	Grape	3	26	56	82	47
1	1B	9	Control	3	2	7	9	6
1	1B	10	Strawberry	3	35	50	85	40
1	1B	11	Raspberry	3	45	50	95	42
1	1B	13	Blueberry	3	31	36	67	33
1	1B	14	Grape	4	31	35	66	27
1	1B	15	Control	3	18	30	48	28
1	1B	16	Strawberry	3	32	19	51	17
1	1B	17	Raspberry	3	33	55	88	48
1	1B	19	Blueberry	3	36	36	72	32
1	1B	20	Grape	4	23	34	57	33
1	1B	21	Control	4	0	41	41	22
1	1B	22	Strawberry	3	33	48	81	38
1	1B	23	Raspberry	4	1	41	42	41
1	1C	1	Raspberry	4	39	52	91	48
1	1C	2	Control	3	36	38	74	26
1	1C	3	Strawberry	3	29	1	30	2
1	1C	4	Blueberry	3	32	49	81	38
1	1C	5	Grape	4	5	16	21	11
1	1C	7	Raspberry	4	10	94	104	71
1	1C	8	Control	3	24	36	60	22
1	1C	9	Strawberry	3	23	25	48	30
1	1C	10	Blueberry	3	38	43	81	40
1	1C	11	Grape	3	51	32	83	31
1	1C	13	Raspberry	3	47	49	96	39
1	1C	14	Control	3	12	16	28	19
1	1C	15	Strawberry	3	28	38	66	33
1	1C	16	Blueberry	4	26	49	75	38
1	1C	17	Grape	3	39	49	88	40
1	1C	19	Raspberry	3	3	89	92	80
1	1C	20	Control	3	28	39	67	37
1	1C	21	Strawberry	3	30	35	65	23
1	1C	22	Blueberry	3	34	29	63	26
1	1C	23	Grape	4	26	29	55	24
1	1D	1	Grape	3	34	45	79	39
1	1D	2	Raspberry	4	37	41	78	35
1	1D	3	Blueberry	3	48	35	83	36
1	1D	4	Control	3	37	22	59	20
1	1D	5	Strawberry	3	36	34	70	31
1	1D	7	Grape	3	33	45	78	20
1	1D	8	Raspberry	3	46	54	100	49
1	1D	9	Blueberry	3	14	40	54	39
1	1D	10	Control	3	43	33	76	17
1	1D	11	Strawberry	3	38	46	84	41
1	1D	13	Grape	3	47	49	96	40
1	1D	14	Raspberry	3	36	40	76	38
1	1D	15	Blueberry	3	34	36	70	34
1	1D	16	Control	4	0	0	0	0
1	1D	17	Strawberry	4	41	48	89	23
1	1D	19	Grape	3	40	40	80	38
1	1D	20	Raspberry	3	37	45	82	33
1	1D	21	Blueberry	3	40	35	75	31
1	1D	22	Control	3	37	41	78	36
1	1D	23	Strawberry	3	54	46	100	41
2	2A	1	Control	3	35	31	66	35
2	2A	2	Strawberry	3	22	33	55	36
2	2A	3	Grape	3	0	70	70	76
2	2A	4	Raspberry	3	40	36	76	40
2	2A	5	Blueberry	3	19	40	59	37
2	2A	7	Control	4	33	14	47	13
2	2A	8	Strawberry	3	41	47	88	37
2	2A	9	Grape	3	26	45	71	47
2	2A	10	Raspberry	3	41	36	77	36
2	2A	11	Blueberry	3	46	42	88	39
2	2A	13	Control	3	14	22	36	25
2	2A	14	Strawberry	4	41	39	80	34
2	2A	15	Grape	3	32	26	58	16
2	2A	16	Raspberry	4	39	18	57	20
2	2A	17	Blueberry	4	38	38	76	28
2	2A	19	Control	NA	NA	NA	NA	NA
2	2A	20	Strawberry	5	22	29	51	33
2	2A	21	Grape	5	2	0	2	0
2	2A	22	Raspberry	4	23	30	53	31
2	2A	23	Blueberry	3	31	31	62	28
2	2B	1	Blueberry	3	39	39	78	32
2	2B	2	Grape	4	42	42	84	32
2	2B	3	Control	3	36	31	67	22
2	2B	4	Strawberry	3	51	42	93	40
2	2B	5	Raspberry	4	28	24	52	25
2	2B	7	Blueberry	3	43	50	93	46
2	2B	8	Grape	3	38	32	70	29
2	2B	9	Control	3	15	27	42	27
2	2B	10	Strawberry	NA	NA	NA	NA	NA
2	2B	11	Raspberry	4	24	35	59	29
2	2B	13	Blueberry	3	21	58	79	52
2	2B	14	Grape	4	23	44	67	29
2	2B	15	Control	4	20	46	66	33
2	2B	16	Strawberry	3	35	46	81	36
2	2B	17	Raspberry	4	28	46	74	45
2	2B	19	Blueberry	4	38	45	83	49
2	2B	20	Grape	3	32	41	73	42
2	2B	21	Control	4	0	24	24	10
2	2B	22	Strawberry	4	32	44	76	38
2	2B	23	Raspberry	4	27	45	72	40
2	2C	1	Raspberry	5	23	73	96	62
2	2C	2	Control	3	4	36	40	18
2	2C	3	Strawberry	3	26	49	75	41
2	2C	4	Blueberry	4	31	32	63	30
2	2C	5	Grape	2	59	46	105	36
2	2C	7	Raspberry	3	27	51	78	45
2	2C	8	Control	3	16	32	48	31
2	2C	9	Strawberry	4	28	24	52	24
2	2C	10	Blueberry	3	36	33	69	33
2	2C	11	Grape	NA	NA	NA	NA	NA
2	2C	13	Raspberry	4	14	0	14	0
2	2C	14	Control	3	10	15	25	24
2	2C	15	Strawberry	3	25	42	67	16
2	2C	16	Blueberry	3	39	43	82	29
2	2C	17	Grape	3	22	36	58	35
2	2C	19	Raspberry	3	62	30	92	26
2	2C	20	Control	3	17	24	41	22
2	2C	21	Strawberry	3	35	45	80	41
2	2C	22	Blueberry	3	36	36	72	30
2	2C	23	Grape	4	60	51	111	39
2	2D	1	Grape	3	39	43	82	42
2	2D	2	Raspberry	4	30	37	67	32
2	2D	3	Blueberry	3	5	NA	NA	22
2	2D	4	Control	3	1	18	19	11
2	2D	5	Strawberry	3	40	32	72	24
2	2D	7	Grape	4	20	40	60	43
2	2D	8	Raspberry	3	27	30	57	15
2	2D	9	Blueberry	3	31	23	54	22
2	2D	10	Control	3	12	21	33	14
2	2D	11	Strawberry	3	30	27	57	24
2	2D	13	Grape	2	30	28	58	25
2	2D	14	Raspberry	3	49	38	87	37
2	2D	15	Blueberry	3	43	31	74	32
2	2D	16	Control	3	18	25	43	18
2	2D	17	Strawberry	NA	0	0	0	0
2	2D	19	Grape	3	17	39	56	35
2	2D	20	Raspberry	3	73	33	106	29
2	2D	21	Blueberry	3	26	47	73	36
2	2D	22	Control	3	22	39	61	30
2	2D	23	Strawberry	3	34	48	82	47
3	3A	1	Control	NA	NA	NA	NA	NA
3	3A	2	Strawberry	3	32	46	78	41
3	3A	3	Grape	3	25	36	61	31
3	3A	4	Raspberry	2	47	47	94	37
3	3A	5	Blueberry	3	27	36	63	31
3	3A	7	Control	3	31	30	61	22
3	3A	8	Strawberry	3	38	40	78	31
3	3A	9	Grape	3	40	44	84	34
3	3A	10	Raspberry	3	16	16	32	19
3	3A	11	Blueberry	3	33	35	68	30
3	3A	13	Control	3	34	37	71	18
3	3A	14	Strawberry	3	31	45	76	34
3	3A	15	Grape	3	20	55	75	56
3	3A	16	Raspberry	3	40	51	91	43
3	3A	17	Blueberry	2	14	20	34	17
3	3A	19	Control	3	40	29	69	18
3	3A	20	Strawberry	3	4	60	64	54
3	3A	21	Grape	3	38	34	72	35
3	3A	22	Raspberry	3	38	43	81	36
3	3A	23	Blueberry	3	38	22	60	24
3	3B	1	Blueberry	3	39	31	70	31
3	3B	2	Grape	3	42	49	91	44
3	3B	3	Control	3	36	38	74	38
3	3B	4	Strawberry	3	39	44	83	39
3	3B	5	Raspberry	4	3	13	16	24
3	3B	7	Blueberry	3	42	40	82	28
3	3B	8	Grape	3	76	34	110	17
3	3B	9	Control	3	26	38	64	28
3	3B	10	Strawberry	3	40	61	101	58
3	3B	11	Raspberry	2	44	51	95	41
3	3B	13	Blueberry	3	27	34	61	33
3	3B	14	Grape	3	40	43	83	40
3	3B	15	Control	3	28	45	73	17
3	3B	16	Strawberry	3	59	37	96	29
3	3B	17	Raspberry	3	39	53	92	44
3	3B	19	Blueberry	NA	NA	NA	NA	NA
3	3B	20	Grape	3	33	43	76	34
3	3B	21	Control	3	30	37	67	34
3	3B	22	Strawberry	3	34	41	75	38
3	3B	23	Raspberry	2	45	47	92	44
3	3C	1	Raspberry	NA	0	0	0	0
3	3C	2	Control	3	31	36	67	31
3	3C	3	Strawberry	3	38	15	53	19
3	3C	4	Blueberry	3	33	40	73	33
3	3C	5	Grape	2	26	43	69	41
3	3C	7	Raspberry	3	38	50	88	44
3	3C	8	Control	3	29	20	49	17
3	3C	9	Strawberry	3	40	34	74	27
3	3C	10	Blueberry	2	45	36	81	29
3	3C	11	Grape	3	32	41	73	35
3	3C	13	Raspberry	3	41	37	78	28
3	3C	14	Control	3	37	40	77	32
3	3C	15	Strawberry	3	28	43	71	35
3	3C	16	Blueberry	2	33	48	81	43
3	3C	17	Grape	4	37	33	70	33
3	3C	19	Raspberry	4	43	0	43	0
3	3C	20	Control	3	35	29	64	30
3	3C	21	Strawberry	3	26	48	74	39
3	3C	22	Blueberry	3	45	26	71	23
3	3C	23	Grape	3	49	39	88	33
3	3D	1	Grape	3	57	48	105	38
3	3D	2	Raspberry	3	40	47	87	44
3	3D	3	Blueberry	3	30	39	69	36
3	3D	4	Control	3	0	55	55	52
3	3D	5	Strawberry	3	37	37	74	30
3	3D	7	Grape	3	30	33	63	25
3	3D	8	Raspberry	5	55	45	100	31
3	3D	9	Blueberry	2	44	44	88	41
3	3D	10	Control	3	38	36	74	30
3	3D	11	Strawberry	2	45	34	79	31
3	3D	13	Grape	3	36	48	84	40
3	3D	14	Raspberry	2	32	40	72	41
3	3D	15	Blueberry	3	32	39	71	37
3	3D	16	Control	3	20	41	61	32
3	3D	17	Strawberry	3	36	40	76	36
3	3D	19	Grape	3	46	40	86	42
3	3D	20	Raspberry	3	49	41	90	41
3	3D	21	Blueberry	3	35	37	72	30
3	3D	22	Control	3	36	22	58	18
3	3D	23	Strawberry	3	49	35	84	34

### Sheet: Table_S2
Table S2 - Dataset for the plasticity assay with different fruit media for Viability. Viability was calculated as the ratio between Prod = Reproductive success (nº of adults derived from F7 eggs) and F7 = Fecundity of day 7 of the assay. To avoid unreliable estimates of viability due to low egg number, vials with F7 values below 5 were not considered in this analysis.
Block	Rack	Vial	Fruit	F7	Prod	Viab	Asin_viab
1	1B	9	Control	7	6	0.857143	1.1832
1	1A	3	Grape	9	12	1	1.5708
2	2A	7	Control	14	13	0.928571	1.30025
3	3C	3	Strawberry	15	19	1	1.5708
1	1C	5	Grape	16	11	0.6875	0.977597
1	1C	14	Control	16	19	1	1.5708
3	3A	10	Raspberry	16	19	1	1.5708
2	2A	16	Raspberry	18	20	1	1.5708
2	2D	4	Control	18	11	0.611111	0.897445
1	1B	16	Strawberry	19	17	0.894737	1.24037
3	3A	17	Blueberry	20	17	0.85	1.1731
3	3C	8	Control	20	17	0.85	1.1731
2	2D	10	Control	21	14	0.666667	0.955317
1	1D	4	Control	22	20	0.909091	1.26452
2	2A	13	Control	22	25	1	1.5708
3	3A	23	Blueberry	22	24	1	1.5708
3	3D	22	Control	22	18	0.818182	1.13029
2	2D	9	Blueberry	23	22	0.956522	1.36074
1	1A	23	Blueberry	24	21	0.875	1.20943
2	2B	5	Raspberry	24	25	1	1.5708
2	2B	21	Control	24	10	0.416667	0.701674
2	2C	9	Strawberry	24	24	1	1.5708
2	2C	20	Control	24	22	0.916667	1.27795
1	1C	9	Strawberry	25	30	1	1.5708
2	2D	16	Control	25	18	0.72	1.0132
2	2A	15	Grape	26	16	0.615385	0.901832
3	3C	22	Blueberry	26	23	0.884615	1.22422
2	2B	9	Control	27	27	1	1.5708
2	2D	11	Strawberry	27	24	0.888889	1.23096
2	2D	13	Grape	28	25	0.892857	1.23732
1	1C	22	Blueberry	29	26	0.896552	1.24334
1	1C	23	Grape	29	24	0.827586	1.1426
2	2A	20	Strawberry	29	33	1	1.5708
3	3A	19	Control	29	18	0.62069	0.907292
3	3C	20	Control	29	30	1	1.5708
1	1B	15	Control	30	28	0.933333	1.30964
2	2A	22	Raspberry	30	31	1	1.5708
2	2C	19	Raspberry	30	26	0.866667	1.197
2	2D	8	Raspberry	30	15	0.5	0.785398
3	3A	7	Control	30	22	0.733333	1.02816
2	2A	1	Control	31	35	1	1.5708
2	2A	23	Blueberry	31	28	0.903226	1.25446
2	2B	3	Control	31	22	0.709677	1.00177
2	2D	15	Blueberry	31	32	1	1.5708
3	3B	1	Blueberry	31	31	1	1.5708
1	1A	13	Control	32	27	0.84375	1.16442
1	1C	11	Grape	32	31	0.96875	1.39309
2	2B	8	Grape	32	29	0.90625	1.25961
2	2C	4	Blueberry	32	30	0.9375	1.31812
2	2C	8	Control	32	31	0.96875	1.39309
2	2D	5	Strawberry	32	24	0.75	1.0472
1	1D	10	Control	33	17	0.515152	0.800552
2	2A	2	Strawberry	33	36	1	1.5708
2	2C	10	Blueberry	33	33	1	1.5708
2	2D	20	Raspberry	33	29	0.878788	1.21519
3	3C	17	Grape	33	33	1	1.5708
3	3D	7	Grape	33	25	0.757576	1.05599
1	1B	20	Grape	34	33	0.970588	1.39845
1	1D	5	Strawberry	34	31	0.911765	1.2692
3	3A	21	Grape	34	35	1	1.5708
3	3B	8	Grape	34	17	0.5	0.785398
3	3B	13	Blueberry	34	33	0.970588	1.39845
3	3C	9	Strawberry	34	27	0.794118	1.09984
3	3D	11	Strawberry	34	31	0.911765	1.2692
1	1B	2	Grape	35	22	0.628571	0.91543
1	1B	3	Control	35	21	0.6	0.886077
1	1B	14	Grape	35	27	0.771429	1.07232
1	1C	21	Strawberry	35	23	0.657143	0.94525
1	1D	3	Blueberry	35	36	1	1.5708
1	1D	21	Blueberry	35	31	0.885714	1.22594
2	2B	11	Raspberry	35	29	0.828571	1.14391
3	3A	11	Blueberry	35	30	0.857143	1.1832
3	3D	23	Strawberry	35	34	0.971429	1.40095
1	1B	13	Blueberry	36	33	0.916667	1.27795
1	1B	19	Blueberry	36	32	0.888889	1.23096
1	1C	8	Control	36	22	0.611111	0.897445
1	1D	15	Blueberry	36	34	0.944444	1.33286
2	2A	4	Raspberry	36	40	1	1.5708
2	2A	10	Raspberry	36	36	1	1.5708
2	2C	2	Control	36	18	0.5	0.785398
2	2C	17	Grape	36	35	0.972222	1.40335
2	2C	22	Blueberry	36	30	0.833333	1.15026
3	3A	3	Grape	36	31	0.861111	1.1889
3	3A	5	Blueberry	36	31	0.861111	1.1889
3	3C	2	Control	36	31	0.861111	1.1889
3	3C	10	Blueberry	36	29	0.805556	1.11413
3	3D	10	Control	36	30	0.833333	1.15026
2	2D	2	Raspberry	37	32	0.864865	1.19436
3	3A	13	Control	37	18	0.486486	0.771883
3	3B	16	Strawberry	37	29	0.783784	1.08717
3	3B	21	Control	37	34	0.918919	1.28205
3	3C	13	Raspberry	37	28	0.756757	1.05504
3	3D	5	Strawberry	37	30	0.810811	1.1208
3	3D	21	Blueberry	37	30	0.810811	1.1208
1	1C	2	Control	38	26	0.684211	0.974053
1	1C	15	Strawberry	38	33	0.868421	1.19959
2	2A	17	Blueberry	38	28	0.736842	1.03213
2	2D	14	Raspberry	38	37	0.973684	1.40785
3	3B	3	Control	38	38	1	1.5708
3	3B	9	Control	38	28	0.736842	1.03213
1	1C	20	Control	39	37	0.948718	1.34236
2	2A	14	Strawberry	39	34	0.871795	1.20461
2	2B	1	Blueberry	39	32	0.820513	1.13332
2	2D	19	Grape	39	35	0.897436	1.2448
2	2D	22	Control	39	30	0.769231	1.0697
3	3C	23	Grape	39	33	0.846154	1.16774
3	3D	3	Blueberry	39	36	0.923077	1.28976
3	3D	15	Blueberry	39	37	0.948718	1.34236
1	1A	21	Grape	40	40	1	1.5708
1	1D	9	Blueberry	40	39	0.975	1.41202
1	1D	14	Raspberry	40	38	0.95	1.34528
1	1D	19	Grape	40	38	0.95	1.34528
2	2A	5	Blueberry	40	37	0.925	1.29339
2	2D	7	Grape	40	43	1	1.5708
3	3A	8	Strawberry	40	31	0.775	1.07658
3	3B	7	Blueberry	40	28	0.7	0.991157
3	3C	4	Blueberry	40	33	0.825	1.13919
3	3C	14	Control	40	32	0.8	1.10715
3	3D	14	Raspberry	40	41	1	1.5708
3	3D	17	Strawberry	40	36	0.9	1.24905
3	3D	19	Grape	40	42	1	1.5708
1	1B	21	Control	41	22	0.536585	0.822016
1	1B	23	Raspberry	41	41	1	1.5708
1	1D	2	Raspberry	41	35	0.853659	1.17825
1	1D	22	Control	41	36	0.878049	1.21406
2	2B	20	Grape	41	42	1	1.5708
3	3B	22	Strawberry	41	38	0.926829	1.29688
3	3C	11	Grape	41	35	0.853659	1.17825
3	3D	16	Control	41	32	0.780488	1.08318
3	3D	20	Raspberry	41	41	1	1.5708
1	1A	1	Control	42	42	1	1.5708
2	2A	11	Blueberry	42	39	0.928571	1.30025
2	2B	2	Grape	42	32	0.761905	1.06106
2	2B	4	Strawberry	42	40	0.952381	1.35081
2	2C	15	Strawberry	42	16	0.380952	0.665196
1	1A	16	Raspberry	43	43	1	1.5708
1	1C	10	Blueberry	43	40	0.930233	1.30349
2	2C	16	Blueberry	43	29	0.674419	0.963563
2	2D	1	Grape	43	42	0.976744	1.4177
3	3A	22	Raspberry	43	36	0.837209	1.15549
3	3B	14	Grape	43	40	0.930233	1.30349
3	3B	20	Grape	43	34	0.790698	1.09562
3	3C	5	Grape	43	41	0.953488	1.35342
3	3C	15	Strawberry	43	35	0.813953	1.12483
1	1A	8	Strawberry	44	32	0.727273	1.02133
1	1A	11	Blueberry	44	43	0.977273	1.41946
2	2B	14	Grape	44	29	0.659091	0.947304
2	2B	22	Strawberry	44	38	0.863636	1.19257
3	3A	9	Grape	44	34	0.772727	1.07386
3	3B	4	Strawberry	44	39	0.886364	1.22696
3	3D	9	Blueberry	44	41	0.931818	1.30662
1	1A	4	Raspberry	45	48	1	1.5708
1	1D	1	Grape	45	39	0.866667	1.197
1	1D	7	Grape	45	20	0.444444	0.729728
1	1D	20	Raspberry	45	33	0.733333	1.02816
2	2A	9	Grape	45	47	1	1.5708
2	2B	19	Blueberry	45	49	1	1.5708
2	2B	23	Raspberry	45	40	0.888889	1.23096
2	2C	21	Strawberry	45	41	0.911111	1.26805
3	3A	14	Strawberry	45	34	0.755556	1.05364
3	3B	15	Control	45	17	0.377778	0.661925
3	3D	8	Raspberry	45	31	0.688889	0.979096
1	1A	5	Blueberry	46	26	0.565217	0.850802
1	1A	17	Blueberry	46	37	0.804348	1.11261
1	1D	11	Strawberry	46	41	0.891304	1.23482
1	1D	23	Strawberry	46	41	0.891304	1.23482
2	2B	15	Control	46	33	0.717391	1.0103
2	2B	16	Strawberry	46	36	0.782609	1.08575
2	2B	17	Raspberry	46	45	0.978261	1.42281
2	2C	5	Grape	46	36	0.782609	1.08575
3	3A	2	Strawberry	46	41	0.891304	1.23482
1	1A	22	Raspberry	47	45	0.957447	1.36302
2	2A	8	Strawberry	47	37	0.787234	1.09138
2	2D	21	Blueberry	47	36	0.765957	1.06583
3	3A	4	Raspberry	47	37	0.787234	1.09138
3	3B	23	Raspberry	47	44	0.93617	1.31538
3	3D	2	Raspberry	47	44	0.93617	1.31538
1	1B	1	Blueberry	48	33	0.6875	0.977597
1	1B	4	Strawberry	48	47	0.979167	1.42595
1	1B	22	Strawberry	48	38	0.791667	1.09681
1	1D	17	Strawberry	48	23	0.479167	0.764559
2	2D	23	Strawberry	48	47	0.979167	1.42595
3	3C	16	Blueberry	48	43	0.895833	1.24216
3	3C	21	Strawberry	48	39	0.8125	1.12296
3	3D	1	Grape	48	38	0.791667	1.09681
3	3D	13	Grape	48	40	0.833333	1.15026
1	1A	19	Control	49	42	0.857143	1.1832
1	1C	4	Blueberry	49	38	0.77551	1.07719
1	1C	13	Raspberry	49	39	0.795918	1.10207
1	1C	16	Blueberry	49	38	0.77551	1.07719
1	1C	17	Grape	49	40	0.816327	1.12789
1	1D	13	Grape	49	40	0.816327	1.12789
2	2C	3	Strawberry	49	41	0.836735	1.15484
3	3B	2	Grape	49	44	0.897959	1.24566
1	1B	7	Blueberry	50	39	0.78	1.08259
1	1B	10	Strawberry	50	40	0.8	1.10715
1	1B	11	Raspberry	50	42	0.84	1.15928
2	2B	7	Blueberry	50	46	0.92	1.28404
3	3C	7	Raspberry	50	44	0.88	1.21705
2	2C	7	Raspberry	51	45	0.882353	1.22069
2	2C	23	Grape	51	39	0.764706	1.06435
3	3A	16	Raspberry	51	43	0.843137	1.16358
3	3B	11	Raspberry	51	41	0.803922	1.11207
1	1C	1	Raspberry	52	48	0.923077	1.28976
3	3B	17	Raspberry	53	44	0.830189	1.14606
1	1A	10	Raspberry	54	49	0.907407	1.2616
1	1A	15	Grape	54	47	0.87037	1.20248
1	1D	8	Raspberry	54	49	0.907407	1.2616
1	1B	17	Raspberry	55	48	0.872727	1.20601
3	3A	15	Grape	55	56	1	1.5708
3	3D	4	Control	55	52	0.945455	1.33507
1	1B	8	Grape	56	47	0.839286	1.15831
1	1A	20	Strawberry	57	39	0.684211	0.974053
2	2B	13	Blueberry	58	52	0.896552	1.24334
3	3A	20	Strawberry	60	54	0.9	1.24905
1	1B	5	Raspberry	61	49	0.803279	1.11126
3	3B	10	Strawberry	61	58	0.95082	1.34717
1	1A	9	Grape	62	48	0.774194	1.07562
2	2A	3	Grape	70	76	1	1.5708
2	2C	1	Raspberry	73	62	0.849315	1.17214
1	1C	19	Raspberry	89	80	0.898876	1.24718
1	1C	7	Raspberry	94	71	0.755319	1.05336

### Sheet: Table S3
Table S3 - Pairwise comparisons between different culture media (Tukey tests)
Trait	Contrast	Estimate	St Error	d.f.	Z Ratio	p-value
Total Fecundity	Control - Raspberry	-0.3411	0.108	Inf	-3.155	0.0139
	Control - Blueberry	-0.3546	0.108	Inf	-3.277	0.0093
	Control - Strawberry	-0.2591	0.110	Inf	-2.364	0.1253
	Control - Grape	-0.3143	0.109	Inf	-2.894	0.0312
	Raspberry - Blueberry	-0.0135	0.102	Inf	-0.132	0.9999
	Raspberry - Strawberry	0.0820	0.104	Inf	0.789	0.9339
	Raspberry - Grape	0.0268	0.103	Inf	0.260	0.9990
	Blueberry - Strawberry	0.0955	0.104	Inf	0.918	0.8901
	Blueberry - Grape	0.0403	0.103	Inf	0.391	0.9951
	Strawberry - Grape	-0.0552	0.104	Inf	-0.529	0.9845
Reproductive Success	Control - Raspberry	-0.3774	0.130	Inf	-2.906	0.0301
	Control - Blueberry	-0.3545	0.130	Inf	-2.730	0.0497
	Control - Strawberry	-0.2075	0.133	Inf	-1.564	0.5208
	Control - Grape	-0.3433	0.130	Inf	-2.635	0.0642
	Raspberry - Blueberry	0.0230	0.124	Inf	0.186	0.9997
	Raspberry - Strawberry	0.1699	0.126	Inf	1.345	0.6628
	Raspberry - Grape	0.0341	0.124	Inf	0.275	0.9987
	Blueberry - Strawberry	0.1469	0.127	Inf	1.162	0.7733
	Blueberry - Grape	0.0112	0.124	Inf	0.090	1.0000
	Strawberry - Grape	-0.1358	0.127	Inf	-1.070	0.8219
Fecundity Day 7 (F7)	Control - Raspberry	-0.24966	0.135	Inf	-1.848	0.3456
	Control - Blueberry	-0.27393	0.135	Inf	-2.034	0.2499
	Control - Strawberry	-0.12904	0.137	Inf	-0.940	0.8814
	Control - Grape	-0.27151	0.135	Inf	-2.015	0.2585
	Raspberry - Blueberry	-0.02427	0.131	Inf	-0.186	0.9997
	Raspberry - Strawberry	0.12062	0.133	Inf	0.906	0.8946
	Raspberry - Grape	-0.02185	0.131	Inf	-0.167	0.9998
	Blueberry - Strawberry	0.14489	0.133	Inf	1.090	0.8119
	Blueberry - Grape	0.00242	0.130	Inf	0.019	1.0000
	Strawberry - Grape	-0.14246	0.133	Inf	-1.072	0.8209
Age of First Reproduction	Control - Raspberry	-0.18587	0.102	7.95	-1.816	0.4270
	Control - Blueberry	0.09073	0.102	7.95	0.886	0.8942
	Control - Strawberry	-0.07831	0.104	8.29	-0.757	0.9364
	Control - Grape	-0.08725	0.102	7.95	-0.852	0.9063
	Raspberry - Blueberry	0.27660	0.102	7.78	2.717	0.1392
	Raspberry - Strawberry	0.10756	0.103	8.13	1.044	0.8287
	Raspberry - Grape	0.09862	0.102	7.78	0.969	0.8618
	Blueberry - Strawberry	-0.16904	0.103	8.13	-1.641	0.5131
	Blueberry - Grape	-0.17797	0.102	7.78	-1.748	0.4607
	Strawberry - Grape	-0.00894	0.103	8.11	-0.087	1.0000
Viability (Arcsine-transformed)	Control - Raspberry	-0.1362	0.0462	8.28	-2.950	0.0971
	Control - Blueberry	-0.1010	0.0456	7.96	-2.215	0.2654
	Control - Strawberry	-0.0638	0.0464	8.44	-1.376	0.6567
	Control - Grape	-0.0906	0.0456	7.93	-1.988	0.3506
	Raspberry - Blueberry	0.0352	0.0454	7.72	0.776	0.9305
	Raspberry - Strawberry	0.0723	0.0462	8.26	1.564	0.5536
	Raspberry - Grape	0.0455	0.0454	7.72	1.002	0.8473
	Blueberry - Strawberry	0.0371	0.0457	7.92	0.813	0.9192
	Blueberry - Grape	0.0103	0.0448	7.41	0.230	0.9992
	Strawberry - Grape	-0.0268	0.0457	7.89	-0.587	0.9732

### Sheet: Table S4
Table S4 - Differences between fruit media (excluding control) for each trait analysed
Trait	d.f.	χ2 / F	p-value
Total Fecundity (F6-7)	3	2.348	0.503
Reproductive success	3	5.270	0.153
Fecundity day 7 (F7)	3	4.420	0.220
Age of First Reproduction (A1R)	3, 5.96	0.679	0.596
Viability	3, 3.71	0.406	0.758
